# Towards a global investigation of transcriptomic signatures through co-expression networks and pathway knowledge for the identification of disease mechanisms

**DOI:** 10.1101/2021.03.02.433520

**Authors:** Rebeca Queiroz Figueiredo, Tamara Raschka, Alpha Tom Kodamullil, Martin Hofmann-Apitius, Sarah Mubeen, Daniel Domingo-Fernández

## Abstract

In this work, we attempt to address a key question in the joint analysis of transcriptomic data: can we correlate the patterns we observe in transcriptomic datasets to known molecular interactions and pathway knowledge to broaden our understanding of disease pathophysiology? We present a systematic approach that sheds light on the patterns observed in hundreds of transcriptomic datasets from over sixty indications by using pathways and molecular interactions as a template. Our analysis employs transcriptomic datasets to construct dozens of disease specific co-expression networks, alongside a human interactome network of protein-protein interactions described in the literature. Leveraging the interoperability between these two network templates, we explore patterns both common and particular to these diseases on three different levels. Firstly, at the node-level, we identify the most and least common proteins in these diseases and evaluate their consistency against the interactome as a proxy for their prevalence in the scientific literature. Secondly, we overlay both network templates to analyze common correlations and interactions across diseases at the edge-level. Thirdly, we explore the similarity between patterns observed at the disease level and pathway knowledge to identify pathway signatures associated with specific diseases and indication areas. Finally, we present a case scenario in the context of schizophrenia, where we show how our approach can be used to investigate disease pathophysiology.
