## Supplementary Tables for "Towards a global investigation of transcriptomic signatures through co-expression networks and pathway knowledge for the identification of disease mechanisms"

### Sheet: S1 Table - Overview Diseases
doid	disease_name	number_experiments	number_samples	number_nodes_in_net	number_edges_in_net (1%)	cluster_group
NA	normal	135	3576	14466	2036667	Normal
doid:9119	acute myeloid leukemia	24	2515	14929	2036667	Other cancer
doid:1612	breast cancer	27	2238	13891	2036667	Other cancer
doid:0070004	myeloid neoplasm	5	1284	8515	2036667	Other cancer
doid:9538	multiple myeloma	7	985	8917	2036667	Other cancer
doid:2841	asthma	6	750	10668	2036667	Respiratory system disease
doid:9256	colorectal cancer	14	603	7384	2036667	Gastrointestinal system disease
doid:8893	psoriasis	8	473	10215	2036667	Immune system disease
doid:1040	chronic lymphocytic leukemia	10	461	13565	2036667	Immune system disease
doid:0040085	bacterial sepsis	5	390	15356	2036667	Infectious disease
doid:9952	acute lymphoblastic leukemia	8	326	7663	2036667	Other cancer
doid:3908	lung non-small cell carcinoma	7	323	10017	2036667	Respiratory system disease
doid:3083	chronic obstructive pulmonary disease	5	266	11240	2036667	Respiratory system disease
doid:5603	T-cell acute lymphoblastic leukemia	5	265	12599	2036667	Immune system disease
doid:2394	ovarian cancer	5	242	5849	2036667	Reproductive system disease
doid:4450	renal cell carcinoma	5	240	11336	2036667	Other cancer
doid:9970	obesity	5	232	7069	2036667	Other disease
doid:10652	Alzheimer's disease	6	219	18820	2036667	Nervous system disease
doid:0050866	oral squamous cell carcinoma	2	216	10918	2036667	Gastrointestinal system disease
doid:9778	irritable bowel syndrome	2	206	15351	2036667	Gastrointestinal system disease
doid:0050908	myelodysplastic syndrome	3	202	12558	2036667	Other cancer
doid:3910	lung adenocarcinoma	4	200	13061	2036667	Respiratory system disease
doid:3069	astrocytoma	4	197	6500	2036667	Nervous system disease
doid:169	neuroendocrine tumor	2	194	10468	2036667	Other cancer
doid:0050746	mantle cell lymphoma	6	172	13421	2036667	Immune system disease
doid:8567	Hodgkin's lymphoma	3	169	10667	2036667	Immune system disease
doid:1115	sarcoma	3	160	5450	2036667	Other cancer
doid:1793	pancreatic cancer	10	155	9261	2036667	Other cancer
doid:5419	schizophrenia	5	148	13527	2036667	Cognitive disorder
doid:2377	multiple sclerosis	8	137	17903	2036667	Immune system disease
doid:5844	myocardial infarction	6	128	13189	2036667	Cardiovascular system disease
doid:3070	malignant glioma	5	128	10001	2036667	Nervous system disease
doid:1909	melanoma	4	122	7638	2036667	Other cancer
doid:4074	pancreatic adenocarcinoma	4	122	14900	2036667	Other cancer
doid:1324	lung cancer	8	121	16278	2036667	Respiratory system disease
doid:3247	rhabdomyosarcoma	2	109	11076	2036667	Musculoskeletal system disease
doid:769	neuroblastoma	2	104	13515	2036667	Nervous system disease
doid:657	adenoma	4	103	13450	2036667	Other disease
doid:3382	liposarcoma	2	100	10607	2036667	Musculoskeletal system disease
doid:1967	leiomyosarcoma	2	89	9699	2036667	Musculoskeletal system disease
doid:5520	head and neck squamous cell carcinoma	1	81	14410	2036667	Other cancer
doid:9261	nasopharynx carcinoma	2	81	17699	2036667	Gastrointestinal system disease
doid:0050902	medulloblastoma	4	81	8090	2036667	Nervous system disease
doid:289	endometriosis	2	78	11943	2036667	Reproductive system disease
doid:0050909	MALT lymphoma	4	75	16362	2036667	Immune system disease
doid:3234	central nervous system lymphoma	2	72	8684	2036667	Immune system disease
doid:0050749	peripheral T-cell lymphoma	2	69	5754	2036667	Immune system disease
doid:1596	mental depression	5	69	16071	2036667	Cognitive disorder
doid:7502	pediatric supratentorial ependymoma	2	68	8711	2036667	Nervous system disease
doid:3312	bipolar disorder	2	66	12071	2036667	Cognitive disorder
doid:8778	Crohn's disease	4	64	17181	2036667	Gastrointestinal system disease
doid:1470	major depressive disorder	2	64	10402	2036667	Cognitive disorder
doid:9074	systemic lupus erythematosus	2	62	12726	2036667	Immune system disease
doid:9253	gastrointestinal stromal tumor	2	61	18313	2036667	Gastrointestinal system disease
doid:11335	sarcoidosis	3	58	11376	2036667	Immune system disease
doid:3310	atopic dermatitis	3	58	14457	2036667	Immune system disease
doid:10223	dermatomyositis	2	56	14374	2036667	Musculoskeletal system disease
doid:10283	prostate cancer	4	53	17059	2036667	Respiratory system disease
doid:0080199	colorectal carcinoma	2	51	10026	2036667	Gastrointestinal system disease
doid:9744	type 1 diabetes mellitus	2	15	13945	2036667	Immune system disease
doid:0050750	splenic marginal zone lymphoma	2	13	18449	2036667	Immune system disease
doid:1883	hepatitis C	1	12	15074	2036667	Infectious disease
doid:0050745	diffuse large B-cell lymphoma	1	9	18088	2036667	Immune system disease
doid:0060074	ductal carcinoma in situ	1	9	20163	2036667	Other disease

### Sheet: S2 Table - Overlap Analysis (le
Co-expression network proteins	Interactome and KEGG pathway proteins	% of co-exp proteins overlapping to KEGG/interactome	Top #	Total overlapping proteins	Overlap (comma separated)
Most common	Most connected proteins in the interactome	33.44	100	0
Most common	Most connected proteins in the interactome	31.53	200	2	CDK1, PLCB2
Most common	Most connected proteins in the interactome	30.53	300	6	CAMK2A, CDK1, ELK1, PLCB2, PRKCG, RPL18
Most common	Most connected proteins in the interactome	29.95	400	13	CAMK2A, CDC5L, CDK1, CYP1A2, CYP2C9, CYP3A4, DVL2, ELK1, GNAO1, NF2, PLCB2, PRKCG, RPL18
Most common	Most common proteins in pathways	31.86	100	0
Most common	Most common proteins in pathways	30.22	200	5	ADCY5, CAMK2B, PLA2G4F, PLCB2, PRKCG
Most common	Most common proteins in pathways	28.92	300	14	ADCY5, CACNA1F, CAMK2A, CAMK2B, GNAO1, GRIN2B, HLA-B, HLA-C, HLA-DRA, HLA-G, MAP2K7, PLA2G4F, PLCB2, PRKCG
Most common	Most common proteins in pathways	28.19	400	22	ADCY5, CACNA1F, CALML3, CAMK2A, CAMK2B, DVL2, ELK1, GNAO1, GRIN1, GRIN2B, HLA-B, HLA-C, HLA-DMA, HLA-DMB, HLA-DQB1, HLA-DRA, HLA-G, MAP2K7, PLA2G4F, PLCB2, PRKCG, WNT6
Least common	Least connected proteins in the interactome	35.78	100	3	ESM1, MAP3K7CL, RGS16
Least common	Least connected proteins in the interactome	35.23	200	10	AHRR, CYTL1, DNER, ESM1, MAP3K7CL, MMP10, NDN, RASGEF1A, RGS16, SYTL3
Least common	Least connected proteins in the interactome	35.11	300	19	AHRR, COL24A1, CTNNAL1, CYTL1, DNER, ESM1, HOTAIR, KDM5B, MAP3K7CL, MMP10, MOSMO, MYEF2, NCALD, NDN, NET1, RASGEF1A, RGS16, SYTL3, TAS2R10
Least common	Least connected proteins in the interactome	35.88	400	43	AHRR, COL24A1, CTNNAL1, CYTL1, DNER, ESM1, GRIP1, HNRNPL, HOTAIR, HOXA1, KDM5B, LHFPL2, LIN28B, LOXL3, MAP3K7CL, MIR17HG, MMP10, MOSMO, MYEF2, NCALD, NDN, NEB, NET1, PCSK1, PODXL, PXDN, RASGEF1A, RGS16, SATB2, SYTL3, TAS2R10, ZNF132, ZNF155, ZNF229, ZNF257, ZNF30, ZNF311, ZNF404, ZNF492, ZNF630, ZNF782, ZNF879, ZNF99
Least common	Least common proteins in pathways	32.26	100	2	SLC44A3, SLC44A5
Least common	Least common proteins in pathways	32.15	200	15	PBX3, SLC44A3, SLC44A5, SPRY2, SUPT3H, TRIM71, TSPAN7, TWIST1, ZFP37, ZFP69B, ZNF256, ZNF404, ZNF426, ZNF595, ZNF829
Least common	Least common proteins in pathways	32	300	26	APOBEC3B, PBX3, SLC44A3, SLC44A5, SPRY2, SUPT3H, TRIM71, TSPAN7, TWIST1, ZFP37, ZFP69B, ZNF112, ZNF229, ZNF256, ZNF30, ZNF347, ZNF404, ZNF415, ZNF426, ZNF510, ZNF595, ZNF597, ZNF610, ZNF630, ZNF813, ZNF829
Least common	Least common proteins in pathways	32.68	400	54	APOBEC3B, PBX3, SLC44A3, SLC44A5, SPRY2, SUPT3H, TRIM71, TSPAN7, TWIST1, ZFP37, ZFP69B, ZFP82, ZNF100, ZNF112, ZNF132, ZNF155, ZNF175, ZNF223, ZNF229, ZNF251, ZNF256, ZNF257, ZNF30, ZNF331, ZNF347, ZNF354A, ZNF404, ZNF415, ZNF417, ZNF426, ZNF470, ZNF492, ZNF510, ZNF543, ZNF546, ZNF565, ZNF595, ZNF597, ZNF600, ZNF610, ZNF613, ZNF624, ZNF630, ZNF649, ZNF713, ZNF718, ZNF763, ZNF782, ZNF813, ZNF829, …

### Sheet: S3 Table - Pathways associated 
Pathway name	Pathway ID
Amyotrophic lateral sclerosis	hsa05014
Thyroid hormone synthesis	hsa04918
Salivary secretion	hsa04970
Inflammatory mediator regulation of TRP channels	hsa04750
Parathyroid hormone synthesis, secretion and action	hsa04928
Growth hormone synthesis, secretion and action	hsa04935
Nicotine addiction	hsa05033
Hedgehog signaling pathway	hsa04340
Long-term potentiation	hsa04720
Type II diabetes mellitus	hsa04930
Serotonergic synapse	hsa04726
Cholinergic synapse	hsa04725
Amphetamine addiction	hsa05031
Insulin secretion	hsa04911
Aldosterone synthesis and secretion	hsa04925
Circadian entrainment	hsa04713
Glutamatergic synapse	hsa04724
GABAergic synapse	hsa04727
Morphine addiction	hsa05032
GnRH secretion	hsa04929
Synaptic vesicle cycle	hsa04721
ErbB signaling pathway	hsa04012
Cocaine addiction	hsa05030
Dopaminergic synapse	hsa04728
Alcoholism	hsa05034
Long-term depression	hsa04730
Gap junction	hsa04540
Relaxin signaling pathway	hsa04926

### Sheet: S4 Table - Pathways associated 
Pathway name	Pathway ID
Small cell lung cancer	hsa05222
Adherens junction	hsa04520
Bacterial invasion of epithelial cells	hsa05100
Thyroid cancer	hsa05216
TGF-beta signaling pathway	hsa04350
Phospholipase D signaling pathway	hsa04072
Hippo signaling pathway	hsa04392
AGE-RAGE signaling pathway in diabetic complications	hsa04933
EGFR tyrosine kinase inhibitor resistance	hsa01521
Fluid shear stress and atherosclerosis	hsa05418
Axon guidance	hsa04360
Tight junction	hsa04530
Adipocytokine signaling pathway	hsa04920
Necroptosis	hsa04217
Hepatitis C	hsa05160
Hepatitis B	hsa05161
Platinum drug resistance	hsa01524
p53 signaling pathway	hsa04115
Cellular senescence	hsa04218
Oocyte meiosis	hsa04114
Progesterone-mediated oocyte maturation	hsa04914
Sphingolipid metabolism	hsa00600
Lysosome	hsa04142
Ferroptosis	hsa04216
Bladder cancer	hsa05219
Central carbon metabolism in cancer	hsa05230
Ubiquitin mediated proteolysis	hsa04120
Vasopressin-regulated water reabsorption	hsa04962
Insulin signaling pathway	hsa04910
Insulin resistance	hsa04931
GnRH signaling pathway	hsa04912
Estrogen signaling pathway	hsa04915
Prolactin signaling pathway	hsa04917
Epithelial cell signaling in Helicobacter pylori infection	hsa05120
Circadian rhythm	hsa04710
SNARE interactions in vesicular transport	hsa04130
Protein processing in endoplasmic reticulum	hsa04141
Mitophagy	hsa04137
Autophagy	hsa04140
Endometrial cancer	hsa05213
Renal cell carcinoma	hsa05211
Chronic myeloid leukemia	hsa05220
Sphingolipid signaling pathway	hsa04071
AMPK signaling pathway	hsa04152
Pancreatic cancer	hsa05212
Longevity regulating pathway	hsa04213
Neurotrophin signaling pathway	hsa04722
mTOR signaling pathway	hsa04150
Colorectal cancer	hsa05210
Glioma	hsa05214
Longevity regulating pathway	hsa04213
Choline metabolism in cancer	hsa05231
Endocrine resistance	hsa01522
Prostate cancer	hsa05215
FoxO signaling pathway	hsa04068
Non-small cell lung cancer	hsa05223
JAK-STAT signaling pathway	hsa04630
Legionellosis	hsa05134
Malaria	hsa05144
Transcriptional misregulation in cancer	hsa05202
Platelet activation	hsa04611
Leukocyte transendothelial migration	hsa04670
Fc epsilon RI signaling pathway	hsa04664
Fc gamma R-mediated phagocytosis	hsa04666
VEGF signaling pathway	hsa04370
Pathogenic Escherichia coli infection	hsa05130
Yersinia infection	hsa05135
PD-L1 expression and PD-1 checkpoint pathway in cancer	hsa05235
Chemokine signaling pathway	hsa04062
NF-kappa B signaling pathway	hsa04064
NOD-like receptor signaling pathway	hsa04621
Toll-like receptor signaling pathway	hsa04620
Influenza A	hsa05164
Measles	hsa05162
Epstein-Barr virus infection	hsa05169
Pertussis	hsa05133
Chagas disease	hsa05142
Phagosome	hsa04145
Tuberculosis	hsa05152
Acute myeloid leukemia	hsa05221
Apoptosis	hsa04215
Kaposi sarcoma-associated herpesvirus infection	hsa05167
C-type lectin receptor signaling pathway	hsa04625
TNF signaling pathway	hsa04668
Autoimmune thyroid disease	hsa05320
Graft-versus-host disease	hsa05332
Intestinal immune network for IgA production	hsa04672
Viral myocarditis	hsa05416
Type I diabetes mellitus	hsa04940
Allograft rejection	hsa05330
Antigen processing and presentation	hsa04612
Natural killer cell mediated cytotoxicity	hsa04650
Primary immunodeficiency	hsa05340
Th1 and Th2 cell differentiation	hsa04658
Th17 cell differentiation	hsa04659
Hematopoietic cell lineage	hsa04640
Rheumatoid arthritis	hsa05323
Viral protein interaction with cytokine and cytokine receptor	hsa04061
Inflammatory bowel disease	hsa05321
Cell adhesion molecules	hsa04514
Asthma	hsa05310
Staphylococcus aureus infection	hsa05150
Systemic lupus erythematosus	hsa05322
T cell receptor signaling pathway	hsa04660
B cell receptor signaling pathway	hsa04662

### Sheet: S5 Table - Pathways associated 
Pathway name	Pathway ID
Glycosylphosphatidylinositol (GPI)-anchor biosynthesis	hsa00563
Aminoacyl-tRNA biosynthesis	hsa00970
One carbon pool by folate	hsa00670
RNA polymerase	hsa03020
Nucleotide excision repair	hsa03420
Cell cycle	hsa04110
DNA replication	hsa03030
Mismatch repair	hsa03430
Fanconi anemia pathway	hsa03460
Base excision repair	hsa03410
Homologous recombination	hsa03440
Cysteine and methionine metabolism	hsa00270
Proteasome	hsa03050
Ribosome biogenesis in eukaryotes	hsa03008
RNA transport	hsa03013
mRNA surveillance pathway	hsa03015
RNA degradation	hsa03018
Spliceosome	hsa03040
N-Glycan biosynthesis	hsa00510
Protein export	hsa03060

### Sheet: S6 Table - Shared pathways asso
Pathway name	Pathway ID
Autoimmune thyroid disease	hsa05320
Graft-versus-host disease	hsa05332
Intestinal immune network for IgA production	hsa04672
Viral myocarditis	hsa05416
Type I diabetes mellitus	hsa04940
Allograft rejection	hsa05330
Antigen processing and presentation	hsa04612
Natural killer cell mediated cytotoxicity	hsa04650
Primary immunodeficiency	hsa05340
Th1 and Th2 cell differentiation	hsa04658
Th17 cell differentiation	hsa04659
Hematopoietic cell lineage	hsa04640
Rheumatoid arthritis	hsa05323
Viral protein interaction with cytokine and cytokine receptor	hsa04061
Inflammatory bowel disease	hsa05321
Cell adhesion molecules	hsa04514
Asthma	hsa05310
Staphylococcus aureus infection	hsa05150
Systemic lupus erythematosus	hsa05322
T cell receptor signaling pathway	hsa04660
B cell receptor signaling pathway	hsa04662

### Sheet: S7 Table - Pathways associated 
Pathway name	Pathway ID
Proximal tubule bicarbonate reclamation	hsa04964
Terpenoid backbone biosynthesis	hsa00900
Starch and sucrose metabolism	hsa00500
Endocrine and other factor-regulated calcium reabsorption	hsa04961
Pancreatic secretion	hsa04972
Thyroid hormone signaling pathway	hsa04919
Aldosterone-regulated sodium reabsorption	hsa04960
Calcium signaling pathway	hsa04020
Glucagon signaling pathway	hsa04922
Apelin signaling pathway	hsa04371
Gastric acid secretion	hsa04971
cGMP-PKG signaling pathway	hsa04022
Oxytocin signaling pathway	hsa04921
Pentose phosphate pathway	hsa00030
Adrenergic signaling in cardiomyocytes	hsa04261
Cardiac muscle contraction	hsa04260
Arrhythmogenic right ventricular cardiomyopathy	hsa05412
Hypertrophic cardiomyopathy	hsa05410
Dilated cardiomyopathy	hsa05414
Steroid biosynthesis	hsa00100
Biosynthesis of unsaturated fatty acids	hsa01040

### Sheet: S8 Table - Most significantly u
Most significantly up-regulated genes	Most significantly down-regulated genes
AMPD1	ADH1B
AQP3	ASH1L-AS1
BEX5	CD36
CDK1	CXCL8
CEACAM8	DUSP4
COL11A1	EPC1
COL1A1	ERMN
COL1A2	FABP4
COL3A1	GABRA1
CRNDE	GJB6
CTHRC1	MAP4
CYP1B1	MICAL2
DEPTOR	NCEH1
FAM13A	NEFL
FAM174A	OTULIN
FRZB	PANK2
IGF1	PCIF1
JCHAIN	PHLDA1
LRRN3	PMAIP1
MAGEH1	REL
MARC2	S100A8
MTUS1	SERPINA1
NDFIP2	SLC8A1
PBK	STXBP6
PCLAF	SYNPR
PSAT1	VSNL1
RASD1
RRM2
S100A12
SELENOP
SLC16A7
SYNPO2
TOP2A
XIST

### Sheet: S9 Table -  Pathway enrichment 
pathway_name	kegg_id	q_value	pathway_size
Ubiquitin mediated proteolysis - Homo sapiens (human)	path:hsa04120	0.03	137
RNA transport - Homo sapiens (human)	path:hsa03013	0.0442	171
Spliceosome - Homo sapiens (human)	path:hsa03040	0.001	134
Cell cycle - Homo sapiens (human)	path:hsa04110	0.0255	124
